# Comparison of transcriptional responses and metabolic alterations in three multidrug resistant model microorganisms, *Staphylococcus aureus* ATCC BAA-39, *Escherichia coli* ATCC BAA-196 and *Acinetobacter baumannii* ATCC BAA-1790, on exposure to iodine-containing nano-micelle drug FS-1

**DOI:** 10.1101/2020.09.01.278945

**Authors:** Ilya S. Korotetskiy, Sergey V. Shilov, Tatyana V. Kuznetsova, Aleksandr I. Ilin, Monique Joubert, Setshaba Taukobong, Oleg N. Reva

## Abstract

Iodine is one of the oldest antimicrobial agents. Till now there have been no reports on acquiring resistance to iodine. Recent studies showed promising results on application of iodine-containing nano-micelles, FS-1, against antibiotic resistant pathogens as a supplement to antibiotic therapy. The mechanisms of the action, however, remain unclear. The aim of this study was to perform a holistic analysis and comparison of gene regulation in three phylogenetically distant multidrug resistant reference strains representing pathogens associated with nosocomial infections from the ATCC culture collection: *Escherichia coli* BAA-196, *Staphylococcus aureus* BAA-39 and *Acinetobacter baumannii* BAA-1790. These cultures were treated by a 5 min exposure to sublethal concentrations of the iodine-containing drug FS-1 applied in the late lagging and the mid of the logarithmic growth phases. Complete genome sequences of these strains were obtained in the previous studies. Gene regulation was studied by total RNA extraction and Ion Torrent sequencing followed by mapping the RNA reads against the reference genome sequences and statistical processing of read counts using the DESeq2 algorithm. It was found that the treatment of bacteria with FS-1 profoundly affected the expression of many genes involved in central metabolic pathways; however, alterations of the gene expression profiles were species-specific and depended on the growth phase. Disruption of respiratory electron-transfer membrane complexes, increased penetrability of bacterial cell walls, osmotic and oxidative stresses leading to DNA damaging were the major factors influencing the treated bacteria.

**IMPORTANCE:** Infections caused by antibiotic resistant bacteria threaten the public health worldwide. Combinatorial therapy when antibiotics are administrated together with supplementary drugs improving susceptibility of pathogens to the regular antibiotics is considered as a promising way to overcome this problem. An induction of antibiotic resistance reversion by the iodine-containing nano-micelle drug FS-1 has been reported recently. This drug is currently under clinical trials in Kazakhstan against multidrug resistant tuberculosis. The effects of released iodine on metabolic and regulatory processes in bacterial cells remain unexplored. The current work provides an insight into gene regulation in the antibiotic resistant nosocomial reference strains treated with iodine-containing nanoparticles. This study sheds light on unexplored bioactivities of iodine and the mechanisms of its antibacterial effect when applied in sublethal concentrations. This knowledge will aid in the future design of new drugs against antibiotic resistant infections.
