## Supplementary material for "Comparison of transcriptional responses and metabolic alterations in three multidrug resistant model microorganisms, *Staphylococcus aureus* ATCC BAA-39, *Escherichia coli* ATCC BAA-196 and *Acinetobacter baumannii* ATCC BAA-1790, on exposure to iodine-containing nano-micelle drug FS-1": Table S1

### Sheet: E.coli
Table S1. Genes regulated in E. coli ATCC BAA-196 in Lag and Log growth phases by 5 min exposure to FS-1
	*Mean - normalized counts of reads calculated by the program DESeq2;
	†Fchange - fold change values; statistically reliable (p <= 0.05) values >= 2.0 are shown bold red, and <= -2.0 are shown bold green.
	‡pathway names are given as they were predicted by the Pathway Tools v24.0.
Locus tag		Lag-phase			Log-phase		Gene	Product	Pathways‡
	Mean*	FChange†	p-value	Mean	FChange	p-value
BAA196NC_0032	2.7728	-9.58848	0.0243516	5.63469	-1.97335	0.284225	ilvB	acetolactate synthase large subunit	isoleucine biosynthesis I (from threonine); superpathway of leucine, valine, and isoleucine biosynthesis; valine biosynthesis
BAA196NC_0055	9.97686	4.87962	0.0118942	5.24143	1.34668	0.65296	spoT	bifunctional (p)ppGpp synthetase II/ guanosine-3',5'-bis pyrophosphate 3'-pyrophosphohydrolase	ppGpp biosynthesis
BAA196NC_0056	5.55424	4.33528	0.0484785	2.92239	-1.49324	0.629927	rpoZ	DNA-directed RNA polymerase subunit omega
BAA196NC_0088	5.0312	9.4056	0.00904357	4.41142	1.49536	0.55768	rfaD	ADP-L-glycero-D-mannoheptose-6-epimerase, NAD(P)-binding	ADP-L-glycero-beta-D-manno-heptose biosynthesis
BAA196NC_0109	14.9028	-11.1512	4.60059e-05	14.1141	-1.49196	0.341682	mtlA	fused mannitol-specific PTS enzymes: IIA components/IIB components/IIC components
BAA196NC_0139	3.72667	7.5583	0.0240537	6.44126	1.73013	0.371009	bax	hypothetical protein
BAA196NC_0150	5.52315	6.53577	0.0145787	3.00884	3.76353	0.14672	glyQ	glycyl-tRNA synthetase subunit alpha	tRNcharging
BAA196NC_0151	13.3991	3.26414	0.0358028	9.78225	1.12102	0.821983	glyS	glycyl-tRNA synthetase subunit beta	tRNcharging
BAA196NC_0164	16.7755	-4.70322	0.00916112	0.468406	2.28678	0.669135	yhjX	predicted transporter
BAA196NC_0186	6.5506	-12.9249	0.00136864	92.9046	-1.42195	0.144306	dctA	C4-dicarboxylate transport protein
BAA196NC_0198	0.0848982	1.39401	0.904208	10.4898	3.93242	0.00884105	gadX	DNA-binding transcriptional dual regulator
BAA196NC_0219	2.19049	-8.94877	0.0469329	10.4979	-1.38595	0.484573	yhiP	predicted transporter
BAA196NC_0254	19.4727	4.47757	0.00365173	22.0429	1.26325	0.508639	rpoH	RNA polymerase sigma factor
BAA196NC_0277	6.15999	9.48378	0.00550417	3.23615	3.11428	0.184669	yhhW	hypothetical protein
BAA196NC_0280	2.22576	-11.5647	0.0269808	0.0584072	2.16343	0.782595	gntU	gluconate transporter, low affinity GNT 1 system
BAA196NC_0289	19.5156	-9.81386	0.000113821	3.72916	-1.37073	0.683771	glpD	sn-glycerol-3-phosphate dehydrogenase, aerobic, FAD/NAD(P)-binding	glycerol and glycerophosphodiester degradation; glycerol degradation I; glycerophosphodiester degradation
BAA196NC_0291	2.82935	-20.0229	0.00516462	7.09875	-1.18648	0.779285	malP	maltodextrin phosphorylase
BAA196NC_0296	11.0322	-15.3341	4.07635e-05	27.8106	-1.04919	0.884606	malT	transcriptional regulator MalT
BAA196NC_0299	5.25634	-13.6701	0.00173487	1.61184	3.16277	0.350311	gntT	gluconate transporter, high-affinity GNT I system
BAA196NC_0429	0.471419	-2.00717	0.706555	4.01404	-4.36045	0.0478328	smf	hypothetical protein
BAA196NC_0526	24.2723	3.38791	0.0101052	8.68686	3.69506	0.016417	rplU	50S ribosomal protein L21
BAA196NC_0527	17.6101	3.79819	0.00966704	9.38905	2.40108	0.0864096	rpmA	50S ribosomal protein L27
BAA196NC_0537	6.4138	9.38591	0.00254395	5.84467	1.0206	0.974207	secG	protein-export membrane protein
BAA196NC_0551	0.963587	1.87428	0.659502	27.2879	-2.39954	0.00855055	mtr	tryptophan transporter of high affinity
BAA196NC_0599	4.05682	-8.1441	0.0167727	8.25821	-1.83135	0.288762	yhaM	hypothetical protein
BAA196NC_0613	1.78156	-1.06952	0.951735	10.414	-3.03622	0.0336594	exuR	DNA-binding transcriptional repressor
BAA196NC_0642	13.7844	3.91257	0.0125819	10.4238	3.99693	0.00582868	rpsU	30S ribosomal protein S21
BAA196NC_0677	2.63822	-3.12212	0.244785	19.1636	-2.38114	0.0299677	cpdA	cyclic 3',5'-adenosine monophosphate phosphodiesterase
BAA196NC_0767	7.85017	4.5115	0.0357372	5.32295	-1.28159	0.71736	speB	agmatinase	arginine degradation III (arginine decarboxylase/agmatinase pathway); putrescine biosynthesis I; superpathway of arginine, putrescine, and 4-aminobutyrate degradation
BAA196NC_0875	1.15383	1.3659	0.815977	2.24143	16.4236	0.0322609	thyA	thymidylate synthase	formylTHF biosynthesis; pyrimidine deoxyribonucleosides salvage; pyrimidine deoxyribonucleotides de novo biosynthesis I; pyrimidine deoxyribonucleotides de novo biosynthesis II; superpathway of pyrimidine deoxyribonucleoside salvage; superpathway of pyrimidine deoxyribonucleotides de novo biosynthesis; superpathway of pyrimidine deoxyribonucleotides de novo biosynthesis (E. coli)
BAA196NC_1092	63.4502	2.34661	0.0419417	25.2348	1.04928	0.889518	rimM	16S rRNA-processing protein
BAA196NC_1102	14.1796	-3.65998	0.023088	312.611	-1.72067	0.222746	yfiA	cold shock protein associated with 30S ribosomal subunit
BAA196NC_1116	0.487623	-1.23539	0.9078	17.0807	-4.96088	0.000159475	trxC	thioredoxin 2
BAA196NC_1119	11.0991	-4.57078	0.0115618	134.295	1.21754	0.441173	yfiD	pyruvate formate lyase subunit
BAA196NC_1125	2.57813	1.98969	0.46808	39.6704	2.30456	0.00968426	rpoE	RNA polymerase, sigma 24 (sigma E) factor
BAA196NC_1165	2.67538	21.5022	0.0102012	0.299912	1.3599	0.901306	suhB	inositol monophosphatase	myo-inositol biosynthesis
BAA196NC_1168	8.78213	-1.05103	0.935646	10.4152	-3.40023	0.0347544	iscS	cysteine desulfurase	alanine biosynthesis III; molybdenum cofactor biosynthesis; superpathway of alanine biosynthesis; superpathway of thiamin diphosphate biosynthesis I; superpathway of thiamin diphosphate biosynthesis II; thiazole biosynthesis I (E. coli); thiazole biosynthesis II (Bacillus); [2Fe-2S] iron-sulfur cluster biosynthesis
BAA196NC_1181	3.56438	9.81617	0.0176424	1.51526	1.32862	0.801167	yfgB	predicted enzyme
BAA196NC_1190	7.49705	6.63483	0.00719676	0.635511	2.01971	0.667047	guaB	inositol-5-monophosphate dehydrogenase
BAA196NC_1237	7.35472	-4.32211	0.0271314	65.0751	-1.32214	0.270336	maeB	malic enzyme	gluconeogenesis I
BAA196NC_1274	6.20468	-22.3637	0.00012332	34.3425	-1.90139	0.0448991	ucpA	short chain dehydrogenase
BAA196NC_1290	2.19512	-6.33348	0.0857052	5.0131	-7.45813	0.00565255	yfeH	predicted inner membrane protein
BAA196NC_1303	0.39809	-3.09359	0.598634	12.5088	-2.53844	0.0419373	yfeC	predicted DNA-binding transcriptional regulator
BAA196NC_1326	2.9034	12.961	0.0411842	3.04779	1.01917	0.981999	frc	formyl-coenzyme A transferase	oxalate degradation II
BAA196NC_1335	1.82269	-37.8408	0.00982187	0.0584072	2.16343	0.782595	dsdX	predicted transporter
BAA196NC_1355	4.17005	-1.0382	0.962607	12.2672	-4.08631	0.0131289	fadL	long-chain fatty acid outer membrane transporter
BAA196NC_1357	0.763771	-18.4924	0.114484	10.9175	-3.36842	0.0285629	fadI	acetyl-CoA acetyltransferase	fatty acid beta-oxidation I
BAA196NC_1358	3.0197	-21.7821	0.00425358	11.8109	-1.70747	0.330227	fadJ	fused enoyl-CoA hydratase and epimerase and isomerase/3-hydroxyacyl-CoA dehydrogenase	androstenedione degradation; fatty acid beta-oxidation I; phenylacetate degradation I (aerobic); superpathway of phenylethylamine degradation
BAA196NC_1383	13.6186	3.45612	0.0368883	7.29461	-1.15029	0.804001	accD	acetyl-CoA carboxylase subunit beta	biotin-carboxyl carrier protein assembly
BAA196NC_1389	0.769791	-5.89435	0.287777	26.2286	-2.31322	0.0259061	argT	lysine/arginine/ornithine transporter subunit
BAA196NC_1459	3.46936	-69.9889	0.000376136	0.631754	-1.27725	0.890611	glpB	anaerobic glycerol-3-phosphate dehydrogenase subunit B	glycerol and glycerophosphodiester degradation; glycerol degradation I; glycerophosphodiester degradation
BAA196NC_1460	5.08364	-101.676	3.23758e-05	Not transcribed			glpA	sn-glycerol-3-phosphate dehydrogenase (anaerobic), large subunit, FAD/NAD(P)-binding	glycerol and glycerophosphodiester degradation; glycerol degradation I; glycerophosphodiester degradation
BAA196NC_1461	6.36357	-67.6358	1.14682e-05	1.15804	1.11583	0.931223	glpT	sn-glycerol-3-phosphate transporter
BAA196NC_1462	4.06603	-14.3489	0.0029732	6.98121	2.15202	0.248877	glpQ	periplasmic glycerophosphodiester phosphodiesterase	glycerol and glycerophosphodiester degradation; glycerophosphodiester degradation
BAA196NC_1466	2.67408	7.60766	0.0432938	1.68322	-1.74605	0.625734	nrdA	ribonucleotide-diphosphate reductase alpha subunit	adenosine deoxyribonucleotides de novo biosynthesis I; adenosine deoxyribonucleotides de novo biosynthesis II; guanosine deoxyribonucleotides de novo biosynthesis I; guanosine deoxyribonucleotides de novo biosynthesis II; pyrimidine deoxyribonucleotides de novo biosynthesis I; superpathway of adenosine nucleotides de novo biosynthesis I; superpathway of adenosine nucleotides de novo biosynthesis …
BAA196NC_1469	29.8368	4.39525	0.00127163	27.1236	-1.44579	0.321648	gyrA	DNA gyrase subunit A
BAA196NC_1520	1.92543	-1.31614	0.798643	20.1024	-3.52922	0.000715279	yejG	hypothetical protein
BAA196NC_1526	1.42947	3.06531	0.400991	17.2128	2.41593	0.0290568	spr	predicted peptidase, outer membrane lipoprotein	anhydromuropeptides recycling; muropeptide degradation
BAA196NC_1534	25.9364	-4.01604	0.00281949	2.1534	1.78907	0.589068	fruB	fused fructose-specific PTS enzymes: IIA component/HPr component
BAA196NC_1535	12.4996	-5.42177	0.00643973	0.718843	-1.03371	0.985016	fruK	1-phosphofructokinase	fructose degradation
BAA196NC_1536	35.4762	-5.34552	0.000700752	6.34514	1.01566	0.979018	fruA	fused fructose-specific PTS enzymes: IIBcomponent/IIC components
BAA196NC_1554	3.11951	-32.7594	0.00153366	15.0929	-1.26517	0.555973	mglB	methyl-galactoside transporter subunit
BAA196NC_1555	2.18514	-44.5012	0.00500087	3.38815	-1.59154	0.543546	mglA	fused methyl-galactoside transporter subunits of ABC superfamily: ATP-binding components
BAA196NC_1556	1.21944	-26.7738	0.0376326	2.72376	-4.65708	0.0815326	mglC	beta-methylgalactoside transporter inner membrane component
BAA196NC_1609	24.2941	-27.7336	9.44602e-08	335.585	-1.33955	0.129109	gatY	D-tagatose 1,6-bisphosphate aldolase 2, catalytic subunit	D-galactosamine and N-acetyl-D-galactosamine degradation
BAA196NC_1610	11.1635	-32.8277	2.08482e-06	127.412	-1.20116	0.481641	gatZ	D-tagatose 1,6-bisphosphate aldolase 2, subunit	D-galactosamine and N-acetyl-D-galactosamine degradation
BAA196NC_1819	3.6461	8.31488	0.0194442	8.59496	1.5	0.444277	argS	arginyl-tRNA synthetase	tRNcharging
BAA196NC_1859	0.0848982	1.39401	0.904208	17.0665	-2.28295	0.0402551	yebV	hypothetical protein
BAA196NC_1877	5.92113	-12.1285	0.00195871	13.995	-1.48611	0.330674	manZ	mannose-specific enzyme IID component of PTS
BAA196NC_1878	6.16469	-12.9458	0.000943242	9.74545	-1.16495	0.74736	manY	mannose-specific enzyme IIC component of PTS
BAA196NC_1879	10.968	-28.8281	1.91919e-06	24.5239	1.04196	0.90434	manX	fused mannose-specific PTS enzymes: IIA component/IIB component
BAA196NC_1892	1.25371	-2.76436	0.429282	33.8193	-3.76474	0.000908095	fadD	acyl-CoA synthase	2-methylcitrate cycle I; 2-methylcitrate cycle II; fatty acid beta-oxidation I; fatty acid activation
BAA196NC_1949	0.388363	-11.5338	0.304663	4.62485	-4.71137	0.0388958	astC	succinylornithine transaminase, PLP-dependent
BAA196NC_1960	3.02053	-15.2253	0.0112672	10.9383	-1.50992	0.391366	chbC	N,N'-diacetylchitobiose-specific enzyme IIC component of PTS
BAA196NC_2060	5.6731	2.33987	0.240535	9.54978	2.99047	0.030905	tyrS	tyrosyl-tRNA synthetase	tRNcharging
BAA196NC_2086	2.44573	-12.2077	0.0279594	42.3517	-1.93628	0.0504055	fumA	fumarate hydratase (fumarase A), aerobic Class I
BAA196NC_2104	1.73157	-12.2132	0.0407343	1.14205	1.41122	0.788815	dgsA	DNA-binding transcriptional repressor
BAA196NC_2108	0.0848982	1.39401	0.904208	3.29232	8.53878	0.0334269	ynfH	oxidoreductase, membrane subunit
BAA196NC_2184	0.234313	-8.45174	0.439846	32.9314	-2.35204	0.00849419	lsrR	lsr operon transcriptional repressor
BAA196NC_2227	36.5522	-2.63739	0.0420323	70.0185	-1.54126	0.129233	fdoG	formate dehydrogenase-O, large subunit	nitrate reduction I (denitrification); nitrate reduction III (dissimilatory); nitrate reduction IV (dissimilatory); nitrate reduction V (assimilatory); nitrate reduction VII (denitrification)
BAA196NC_2279	5.8665	-62.4779	1.98353e-05	89.7368	-1.63275	0.0557738	aldA	aldehyde dehydrogenase A, NAD-linked	aromatic biogenic amine degradation (bacteria); ethanol degradation II; ethanol degradation IV; ethylene glycol degradation; L-rhamnose degradation II; phenylethylamine degradation I; superpathway of glycol metabolism and degradation; superpathway of phenylethylamine degradation
BAA196NC_2352	6.04952	1.23673	0.759454	28.8342	-3.65828	0.000194042	fnr	DNA-binding transcriptional dual regulator, global regulator of anaerobic growth
BAA196NC_2354	0.923293	-1.67354	0.719991	29.3447	-2.51904	0.00793839	ynaJ	predicted inner membrane protein
BAA196NC_2401	9.29191	5.80795	0.0201636	1.87196	-1.25391	0.836618	rnb	exoribonuclease II	tRNprocessing
BAA196NC_2447	14.397	-4.61404	0.00841233	33.7166	-1.37208	0.336354	adhE	fused acetaldehyde-CoA dehydrogenase/iron-dependent alcohol dehydrogenase/pyruvate-formate lyase deactivase
BAA196NC_2450	4.95399	1.56133	0.586171	49.3839	-2.36447	0.00288205	hns	global DNA-binding transcriptional dual regulator H-NS
BAA196NC_2483	1.74602	-18.1575	0.0244514	49.2368	-2.58548	0.00299492	ychH	predicted inner membrane protein
BAA196NC_2489	6.4054	-6.22189	0.0142329	1.37899	1.42656	0.764615	dhaK	dihydroxyacetone kinase, N-terminal domain
BAA196NC_2490	5.33132	-5.44415	0.0329588	2.59274	1.01242	0.989231	dhaL	dihydroxyacetone kinase, C-terminal domain
BAA196NC_2491	8.55954	-8.45562	0.00232164	2.04701	-1.83714	0.525856	dhaH	fused predicted dihydroxyacetone-specific PTS enzymes: HPr component/EI component
BAA196NC_2501	0.580931	-6.74725	0.303402	19.5773	-2.93678	0.00465507	ycgB	hypothetical protein
BAA196NC_2575	20.1422	5.4392	0.00166955	2.17319	1.8028	0.537725	ndh	respiratory NADH dehydrogenase 2/cupric reductase
BAA196NC_2597	36.8446	2.68913	0.0385302	18.1442	-1.31668	0.492668	yceD	hypothetical protein
BAA196NC_2662	1.92835	-1.84134	0.5757	9.40791	-4.89959	0.00738486	phoH	conserved protein with nucleoside triphosphate hydrolase domain
BAA196NC_2666	2.85368	1.57679	0.632145	12.4803	-3.61413	0.0212176	putP	proline:sodium symporter
BAA196NC_2787	0.787252	2.61295	0.624545	2.6454	8.22825	0.0420287	dmsB	dimethyl sulfoxide reductase, anaerobic, subunit B	formate to dimethyl sulfoxide electron transfer
BAA196NC_2805	6.46477	7.38911	0.0281236	5.61489	1.73601	0.378375	ybjX	hypothetical protein
BAA196NC_2835	0.24404	-2.04102	0.784903	8.74993	-8.6319	0.000461928	grxA	glutaredoxin 1, redox coenzyme for ribonucleotide reductase (RNR1a)
BAA196NC_3019	4.70402	-5.87938	0.0299896	29.6056	-2.72392	0.00766277	sucC	succinyl-CoA synthetase subunit beta	superpathway of glyoxylate bypass and TCA; TCcycle I (prokaryotic); TCcycle V (2-oxoglutarate:ferredoxin oxidoreductase); TCcycle VI (obligate autotrophs); TCcycle VIII (metazoan)
BAA196NC_3020	13.1104	-8.00164	0.000417787	30.1523	-2.00206	0.0678917	sucB	dihydrolipoamide acetyltransferase	pyruvate decarboxylation to acetyl CoA
BAA196NC_3021	22.2304	-7.43677	0.000362778	90.7778	-1.76289	0.0588867	sucA	alpha-ketoglutarate decarboxylase	2-oxoglutarate decarboxylation to succinyl-CoA; superpathway of glyoxylate bypass and TCA; TCcycle I (prokaryotic); TCcycle VIII (metazoan)
BAA196NC_3022	5.61429	-9.63886	0.0119141	21.6136	-1.71038	0.133342	sdhB	succinate dehydrogenase, FeS subunit
BAA196NC_3023	16.4871	-9.09025	0.000320149	61.035	-1.89175	0.0176602	sdhA	succinate dehydrogenase flavoprotein subunit	aerobic respiration (cytochrome c); succinate to cytochrome bd oxidase electron transfer; succinate to cytochrome bo oxidase electron transfer; superpathway of glyoxylate bypass and TCA; TCcycle I (prokaryotic); TCcycle IV (2-oxoglutarate decarboxylase); TCcycle V (2-oxoglutarate:ferredoxin oxidoreductase); TCcycle VIII (metazoan)
BAA196NC_3026	9.87062	-3.31832	0.0567588	78.6074	-2.18137	0.0122859	gltA	citrate synthase	glyoxylate cycle; mixed acid fermentation; respiration (anaerobic); superpathway of glyoxylate bypass and TCA; TCcycle I (prokaryotic); TCcycle III (helicobacter); TCcycle IV (2-oxoglutarate decarboxylase); TCcycle V (2-oxoglutarate:ferredoxin oxidoreductase); TCcycle VI (obligate autotrophs); TCcycle VIII (metazoan)
BAA196NC_3067	11.1237	4.05062	0.0188606	7.50122	1.0364	0.948645	glnS	glutaminyl-tRNA synthetase	tRNcharging
BAA196NC_3068	5.21461	-6.21659	0.024152	11.9544	-1.82561	0.180634	nagE	fused N-acetyl glucosamine specific PTS enzyme: IIC, IIB , and IIA components
BAA196NC_3137	16.9849	2.24891	0.146685	59.8018	2.13797	0.00364168	ahpC	alkyl hydroperoxide reductase, C22 subunit
BAA196NC_3145	4.89064	-17.3457	0.000856788	120.59	-1.68226	0.0572532	cstA	carbon starvation protein
BAA196NC_3152	13.7781	-72.8253	1.88528e-08	6.18226	-9.95283	0.00247516	yjiY	predicted inner membrane protein
BAA196NC_3260	37.363	29.4917	1.86452e-10	11.6302	1.3392	0.568049	copA	copper transporter
BAA196NC_3283	0.543273	2.32452	0.654985	12.2505	-12.9999	1.55249e-06	ybaJ	hypothetical protein
BAA196NC_3296	0.238948	-2.10144	0.758117	1.38854	-14.7751	0.0442818	ybaO	predicted DNA-binding transcriptional regulator
BAA196NC_3402	22.4731	-13.3975	2.13737e-06	0.129542	1.19558	0.948848	cynX	predicted cyanate transporter
BAA196NC_3403	12.2786	-11.8931	0.000115691	0.666671	-6.83329	0.261326	cynS	cyanate hydratase	cyanate degradation; uracil degradation III
BAA196NC_3404	22.8349	-9.56036	5.25735e-05	2.63959	-14.5204	0.0102653	cynT	carbonic anhydrase	CO2 fixation into oxaloacetate (anapleurotic); cyanate degradation
BAA196NC_3506	2.68652	-13.4787	0.0187409	44.6449	-6.97034	0.00279375	fadE	acyl-CoA dehydrogenase	acetyl-Cofermentation to butyrate II; fatty acid beta-oxidation I
BAA196NC_3517	8.54565	6.15279	0.00864575	10.7613	1.17812	0.726731	mltD	predicted membrane-bound lytic murein transglycosylase D
BAA196NC_3548	15.8117	8.23971	0.000259647	12.6001	1.58886	0.292898	lpxA	UDP-N-acetylglucosamine acyltransferase	lipid IVbiosynthesis; superpathway of (KDO)2-lipid biosynthesis; superpathway of lipopolysaccharide biosynthesis
BAA196NC_3569	9.27471	5.27467	0.0196675	9.34192	-1.39875	0.483397	degP	serine endoprotease (protease Do), membrane-associated
BAA196NC_3576	5.01321	13.6711	0.00332218	3.70827	1.30395	0.722479	hemL	glutamate-1-semialdehyde aminotransferase	superpathay of heme biosynthesis from glutamate; tetrapyrrole biosynthesis I (from glutamate)
BAA196NC_3587	4.07553	7.51797	0.0300978	1.05012	1.09805	0.942718	pcnB	poly(A) polymerase I
BAA196NC_3607	7.15783	30.818	9.26514e-05	2.56533	1.3356	0.746967	cueO	multicopper oxidase (laccase)
BAA196NC_3612	20.9564	-2.70699	0.0523982	76.8128	-2.21918	0.00517425	acnB	aconitate hydratase	glyoxylate cycle; mixed acid fermentation; respiration (anaerobic); superpathway of glyoxylate bypass and TCA; TCcycle I (prokaryotic); TCcycle III (helicobacter); TCcycle IV (2-oxoglutarate decarboxylase); TCcycle V (2-oxoglutarate:ferredoxin oxidoreductase); TCcycle VI (obligate autotrophs); TCcycle VIII (metazoan)
BAA196NC_3702	8.86986	4.81738	0.0178309	5.33191	4.55908	0.0300002	rpsT	30S ribosomal protein S20
BAA196NC_3743	6.08731	-14.338	0.000660169	4.11367	1.07802	0.914599	deoA	thymidine phosphorylase	pyrimidine deoxyribonucleosides degradation; superpathway of pyrimidine deoxyribonucleosides degradation
BAA196NC_3744	4.56486	-10.5589	0.00535035	2.80132	-3.43429	0.163401	deoC	deoxyribose-phosphate aldolase	2'-deoxy-alpha-D-ribose 1-phosphate degradation; superpathway of purine deoxyribonucleosides degradation; superpathway of pyrimidine deoxyribonucleosides degradation
BAA196NC_3768	3.12312	7.8713	0.0393185	1.67323	-1.64258	0.638532	mdoB	phosphoglycerol transferase I
BAA196NC_3777	3.20813	-6.67567	0.0423556	13.3476	-1.63753	0.251743	hsdR	endonuclease R
BAA196NC_3885	28.6549	9.78728	5.60396e-06	11.1867	1.09964	0.841146	mgtA	magnesium transporter
BAA196NC_3887	3.75259	-40.587	0.000529528	2.49403	1.04219	0.963859	treB	fused trehalose(maltose)-specific PTS enzyme: IIB component/IIC component
BAA196NC_3888	2.28195	-23.6419	0.00817836	0.7321	-1.18946	0.908349	treC	trehalose-6-P hydrolase
BAA196NC_3907	2.30505	-1.63094	0.631339	39.3037	-2.04146	0.0339431	ytfK	hypothetical protein
BAA196NC_3916	4.95537	-3.51135	0.115414	21.7914	-2.57095	0.0275639	cycA	D-alanine/D-serine/glycine transporter
BAA196NC_3917	2.9173	2.34252	0.376944	2.16373	12.2097	0.0303424	fklB	FKBP-type peptidyl-prolyl cis-trans isomerase (rotamase)
BAA196NC_3921	30.0444	2.54264	0.0480344	16.2072	-1.06823	0.872419	rplI	50S ribosomal protein L9
BAA196NC_3935	2.34567	-47.5508	0.00348781	85.8528	-3.66467	3.84244e-06	yjfO	Uncharacterized protein involved in biofilm formation and cell response to DNA damage
BAA196NC_3936	3.08099	-62.2944	0.000749733	66.0468	-4.66691	3.54395e-08	yjfN	hypothetical protein
BAA196NC_3970	8.38603	-16.2672	0.000124921	69.3637	-1.11692	0.67534	frdA	fumarate reductase	aerobic respiration (cytochrome c); mixed acid fermentation; respiration (anaerobic); succinate to cytochrome bd oxidase electron transfer; succinate to cytochrome bo oxidase electron transfer; superpathway of glyoxylate bypass and TCA; TCcycle I (prokaryotic); TCcycle III (helicobacter); TCcycle IV (2-oxoglutarate decarboxylase); TCcycle V (2-oxoglutarate:ferredoxin oxidoreductase); TCcycle VIII…
BAA196NC_3971	2.36824	-12.5972	0.019542	42.7581	1.22291	0.458265	frdB	fumarate reductase (anaerobic), Fe-S subunit
BAA196NC_3979	8.90473	6.40867	0.00385871	5.14077	2.17705	0.246002	efp	elongation factor P
BAA196NC_3987	20.5489	-53.1337	1.28199e-09	245.968	-1.76619	0.00967219	aspA	aspartate ammonia-lyase	glutamate degradation II
BAA196NC_3988	6.90295	-5.02707	0.0188983	23.3017	-1.54593	0.214918	dcuA	C4-dicarboxylate antiporter
BAA196NC_4037	2.71823	-9.29387	0.04856	1.26727	1.17338	0.893047	rpiR	DNA-binding transcriptional repressor
BAA196NC_4048	1.0157	-2.79913	0.472559	17.5913	-2.59315	0.0233843	fdhF	formate dehydrogenase-H, selenopolypeptide subunit
BAA196NC_4058	1.11825	-12.4707	0.0883392	39.8245	-3.30656	0.00422279	acs	acetyl-coenzyme A synthetase	acetate conversion to acetyl-CoA; ethanol degradation II; ethanol degradation IV; superpathway of acetate utilization and formation
BAA196NC_4060	0.221359	-8.18083	0.446966	6.64803	-7.05554	0.0181249	actP	acetate permease
BAA196NC_4066	1.01422	-1.33362	0.83838	46.8206	-76.1494	1.44359e-17	soxS	DNA-binding transcriptional dual regulator
BAA196NC_4094	2.51267	-50.9259	0.00235102	1.56721	-1.40765	0.762198	lamB	maltoporin precursor
BAA196NC_4095	3.07452	-62.1735	0.0007577	0.638246	1.51516	0.806454	malK	fused maltose transport subunit, ATP-binding component of ABC superfamily/regulatory protein
BAA196NC_4096	2.57062	-26.7444	0.00456394	3.07272	-1.25316	0.782953	malE	maltose ABC transporter periplasmic protein
BAA196NC_4145	75.9723	2.42451	0.0150387	26.8696	2.39558	0.0123042	rplL	50S ribosomal protein L7/L12
BAA196NC_4194	13.102	1.41663	0.538485	23.8761	-2.07989	0.0322548	rpmE	50S ribosomal subunit protein L31
BAA196NC_4203	4.50412	-24.0982	0.000492136	0.803235	-1.37745	0.82584	glpF	glycerol facilitator
BAA196NC_4204	14.7294	-32.8435	6.9764e-07	3.78666	1.25309	0.756281	glpK	glycerol kinase	glycerol and glycerophosphodiester degradation; glycerol degradation I
BAA196NC_4211	6.09668	3.11996	0.112122	10.2667	2.98646	0.0360271	pfkA	triosephosphate isomerase	glycolysis
BAA196NC_4211	6.09668	3.11996	0.112122	10.2667	2.98646	0.0360271	tpiA	triosephosphate isomerase	gluconeogenesis I; glycerol degradation to butanol; glycolysis I (from glucose-6P); glycolysis III (from glucose); glycolysis IV (plant cytosol); glycolysis VI (metazoan); superpathway of glycolysis and Entner-Doudoroff; superpathway of glycolysis, pyruvate dehydrogenase, TCA, and glyoxylate bypass
BAA196NC_4216	3.54924	3.74217	0.128882	11.1891	-4.06272	0.00422267	cpxP	periplasmic protein combats stress
BAA196NC_4237	13.5285	-2.85736	0.0496763	29.4949	-1.18585	0.63765	fdoH	formate dehydrogenase-O, Fe-S subunit
BAA196NC_4259	31.4023	3.38078	0.00909747	14.6184	-1.22965	0.636169	bipA	GTP-binding protein
BAA196NC_4284	1.44728	-30.9348	0.0222142	11.6879	-4.37587	0.0116747	fadB	fused 3-hydroxybutyryl-CoA epimerase/delta(3)-cis-delta(2)-trans-enoyl-CoA isomerase/enoyl-CoA hydratase/3-hydroxyacyl-CoA dehydrogenase
BAA196NC_4297	9.17956	-11.9596	0.000361107	6.52253	1.06498	0.918485	udp	uridine phosphorylase	pyrimidine deoxyribonucleosides degradation; pyrimidine ribonucleosides degradation; superpathway of pyrimidine deoxyribonucleosides degradation; superpathway of pyrimidine ribonucleosides degradation
BAA196NC_4372	21.2076	-10.3196	1.84591e-05	180.593	-1.45149	0.14055	rbsB	D-ribose transporter subunit
BAA196NC_4373	8.81315	-18.0688	9.07692e-05	6.05174	-1.99223	0.263393	rbsC	ribose ABC transporter permease protein
BAA196NC_4374	17.3961	-13.545	8.22118e-06	15.3215	-1.15041	0.742161	rbsA	fused D-ribose transporter subunits of ABC superfamily: ATP-binding components
BAA196NC_4375	5.85022	-11.4496	0.00344136	57.3701	-1.28149	0.379943	rbsD	predicted cytoplasmic sugar-binding protein	ribose degradation
BAA196NC_4394	23.0828	2.5685	0.0467737	12.1448	-1.05766	0.897688	glmS	D-fructose-6-phosphate amidotransferase
