## Supplementary material for "Comparison of transcriptional responses and metabolic alterations in three multidrug resistant model microorganisms, *Staphylococcus aureus* ATCC BAA-39, *Escherichia coli* ATCC BAA-196 and *Acinetobacter baumannii* ATCC BAA-1790, on exposure to iodine-containing nano-micelle drug FS-1": Table S3

### Sheet: A.baumannii
Table S3. Genes regulated in A. baumannii ATCC BAA-1790 in Lag and Log growth phases by 5 min exposure to FS-1
	*Mean - normalized counts of reads calculated by the program DESeq2;
	†Fchange - fold change values; statistically reliable (p <= 0.05) values >= 2.0 are shown bold red, and <= -2.0 are shown bold green.
	‡pathway names are given as they were predicted by the Pathway Tools v24.0.
Locus tag		Lag-phase			Log-phase		Gene	Product	Pathways‡
	Mean*	FChange†	p-value	Mean	FChange	p-value
BAA1790NC_0011	6.25819	1.49293	0.247371	4.29249	-2.77195	0.0122868	yadR	Iron-sulfur cluster insertion protein ErpA
BAA1790NC_0021	5.21713	-2.4283	0.0397402	2.57356	1.05498	0.904136		Hypothetical protein
BAA1790NC_0035	22.4848	2.04226	3.91882e-05	8.24957	-1.95382	0.0211403	dnaJ	Chaperone protein DnaJ
BAA1790NC_0040	1.80326	3.37713	0.0244564	2.14168	1.21354	0.675919	dkgB	2,5-diketo-D-gluconate reductase B
BAA1790NC_0051	2.32492	-1.3336	0.576325	54.8966	-3.03979	8.91838e-08	ytjA	Membrane protein
BAA1790NC_0064	31.6801	-2.55402	1.0887e-06	33.5275	-2.77068	9.79735e-09	hppD	4-hydroxyphenylpyruvate dioxygenase	tyrosine degradation I
BAA1790NC_0066	8.22244	-2.84677	0.000772057	10.004	-2.74531	0.000158454		Glyoxalase family protein	methylglyoxal degradation II
BAA1790NC_0067	5.75072	-1.75574	0.0761803	6.77423	-4.53869	4.59824e-06	hmgC	Maleylacetoacetate isomerase (MAAI)	tyrosine degradation I
BAA1790NC_0068	30.9136	-1.62342	0.0148719	18.3286	-2.91502	6.57142e-08	hmgB	Fumarylacetoacetase	tyrosine degradation I
BAA1790NC_0069	8.28129	-2.55609	0.0013251	3.10071	-4.99789	0.000725843	aroP-1	Aromatic amino acid APC transporter
BAA1790NC_0071	3.7197	15.2079	2.05323e-07	0.72721	1.63654	0.556325	yjiA	Metal chaperone, involved in Zn homeostasis
BAA1790NC_0075	8.39342	-2.0873	0.0085998	50.7909	-1.99931	1.45797e-06	hutU	Urocanate hydratase	histidine degradation I; histidine degradation II
BAA1790NC_0094	0.812964	1.42598	0.613004	1.19979	-4.72957	0.0224046	dtd	D-tyrosyl-tRNA(Tyr) deacylase
BAA1790NC_0108	1.2832	1.94562	0.374144	2.81144	-2.87981	0.0220802	ybdL	Methionine aminotransferase
BAA1790NC_0115	2.20508	-4.21536	0.0122328	0.421937	2.25876	0.390513		Hypothetical protein
BAA1790NC_0116	6.19914	-4.91667	3.57196e-05	1.34417	1.38098	0.625378		Hypothetical protein
BAA1790NC_0140	1.33019	3.87525	0.0393659	0.529057	2.84124	0.215857	spxA	Arsenate reductase
BAA1790NC_0152	4.846	2.31628	0.00883255	8.09227	1.25431	0.395689		Putative Zn-ribbon-containing RNA-binding protein
BAA1790NC_0167	18.7887	8.37997	1.37964e-24	2.74428	-1.0596	0.901698	arsR-1	Transcriptional regulator
BAA1790NC_0168	14.1006	14.1984	4.98108e-22	1.48803	5.39864	0.0145111	nemA	Xenobiotic reductase B
BAA1790NC_0181	0.690095	-6.32575	0.0343357	9.14819	-1.89865	0.0126251	yjcH	Inner membrane protein YjcH
BAA1790NC_0182	4.95932	-2.75363	0.00949121	33.3345	-2.33219	1.28105e-08		Acetate permease, ActP family
BAA1790NC_0186	208.223	-1.15544	0.345426	27.5011	2.93361	3.53812e-09	omp	34 kDa outer membrane protein
BAA1790NC_0190	6.74885	6.76949	1.17065e-09	2.05174	5.52442	0.00281449	ydhM	Transcriptional regulator, AcrR family
BAA1790NC_0191	12.757	6.1438	7.1812e-12	3.8866	6.21478	0.000112759		Putative oxidoreductase
BAA1790NC_0203	6.75983	-3.44284	0.000222682	0.159834	4.31148	0.469373	gabT	Gamma-aminobutyrate:alpha-ketoglutarate aminotransferase
BAA1790NC_0207	0.892017	4.32132	0.0446254	0.919885	-1.57208	0.535001		Pirin
BAA1790NC_0235	6.83712	2.44952	0.0137357	10.3628	-1.63165	0.116879		Hypothetical protein
BAA1790NC_0259	4.95051	1.3106	0.456493	9.12012	-2.02049	0.0073878	envZ	Sensory histidine kinase (OmpR)
BAA1790NC_0260	9.61092	1.11178	0.668768	12.5697	-2.24502	0.00068855	ompR	Osmolarity response regulator
BAA1790NC_0266	1.65129	1.49566	0.431414	11.5958	-2.90579	0.000516053		Hypothetical protein
BAA1790NC_0305	4.86153	-1.3923	0.315321	5.76834	3.01512	0.000475902	gltD	Glutamate synthase subunit beta	ammoniassimilation cycle I; ammoniassimilation cycle II; ammoniassimilation cycle III; glutamate and glutamine biosynthesis; glutamate biosynthesis I; glutamate biosynthesis III; glutamate biosynthesis IV; glutamate biosynthesis V; glutamine degradation I; glutamine degradation II; nitrate reduction V (assimilatory); superpathway of ammoniassimilation (plants); TCcycle VI (obligate autotrophs)
BAA1790NC_0308	3.51752	-1.27214	0.560475	5.32805	-2.32411	0.0130911		Beta-propeller domain-containing protein
BAA1790NC_0310	2.66605	-3.66273	0.02718	0.927982	1.57021	0.611955	pilA-1	Type IV pilin
BAA1790NC_0312	12.2875	1.01268	0.957688	10.2658	-2.02239	0.00634826	bfr-1	Bacterioferritin (cytochrome b1)
BAA1790NC_0352	6.13538	2.02529	0.0174559	8.34212	-1.42917	0.175167		Hypothetical protein
BAA1790NC_0354	69.9442	-1.71547	5.01633e-06	22.6917	-2.25661	8.09192e-06	gdhA	Glutamate dehydrogenase/leucine dehydrogenase
BAA1790NC_0356	6.09699	-2.19294	0.0223829	4.4678	-2.06162	0.0634644	astA	Arginine/ornithine N-succinyltransferase beta subunit
BAA1790NC_0357	13.5414	-2.4749	0.00023404	8.5263	-1.75008	0.0658125	astD	NAD-dependent aldehyde dehydrogenase
BAA1790NC_0358	12.4171	-1.64039	0.0314388	6.29595	-2.20901	0.00880591	astB	Succinylarginine dihydrolase
BAA1790NC_0359	7.06257	-1.93057	0.0389624	4.17766	-2.67099	0.013822	astE	Succinylglutamate desuccinylase
BAA1790NC_0376	3.24511	1.2509	0.57735	34.684	-3.62702	1.91895e-06	yvlC	putative membrane protein
BAA1790NC_0382	5.10806	3.9998	0.000562147	1.42927	1.35762	0.596349	ribA	GTP cyclohydrolase II
BAA1790NC_0406	2.3881	2.6343	0.0464154	3.21087	-1.92503	0.104572	yjgR	Uncharacterized protein
BAA1790NC_0412	34.0222	1.10144	0.734035	33.7564	2.77451	1.46749e-07	rplW	50S ribosomal protein L23
BAA1790NC_0416	75.3769	-1.29554	0.218846	43.1292	2.52186	2.48798e-11	rpsC	30S ribosomal protein S3
BAA1790NC_0417	76.0806	-2.72693	4.63627e-07	17.0759	1.35554	0.267119	rplP	50S ribosomal protein L16
BAA1790NC_0423	40.6585	-2.88095	2.94116e-06	36.6996	1.23005	0.223628	rpsN	30S ribosomal protein S14
BAA1790NC_0426	62.0986	-3.05946	2.64334e-06	46.8319	1.41312	0.0206421	rplR	50S ribosomal protein L18
BAA1790NC_0428	13.0848	-3.13505	0.0315404	3.6415	1.31458	0.498471	rpmD	50S ribosomal protein L30
BAA1790NC_0430	110.367	-2.02944	0.00105853	66.0499	1.48541	0.000652596	secY	Preprotein translocase subunit SecY
BAA1790NC_0432	47.6669	1.32011	0.266356	23.0415	2.02057	0.000353796	rpsM	30S ribosomal protein S13
BAA1790NC_0433	92.7704	-2.17828	1.13051e-06	20.9452	-1.0218	0.916598	rpsK	30S ribosomal protein S11
BAA1790NC_0434	94.2493	-2.09613	0.00010819	69.5096	1.18195	0.307424	rpsD	30S ribosomal protein S4
BAA1790NC_0445	1.6973	1.23314	0.703512	3.3654	-3.11735	0.0201083		Cytoplasmic protein
BAA1790NC_0446	7.85664	1.94634	0.0127404	15.1181	-2.21713	0.000996032	prlC	Zn-dependent oligopeptidase
BAA1790NC_0452	14.3417	2.7055	0.000589261	25.1718	-1.01386	0.94833		Hypothetical protein
BAA1790NC_0461	12.0475	3.69761	2.69819e-08	5.90487	1.45873	0.20451		Xanthine phosphoribosyltransferase	guanine and guanosine salvage I; guanine and guanosine salvage II; xanthine and xanthosine salvage
BAA1790NC_0465	6.57726	1.42553	0.245151	10.5093	-2.0062	0.00426963	ybeY	Metal-dependent hydrolase
BAA1790NC_0472	2.4392	3.01818	0.0316845	4.32025	-1.76387	0.125789		Hypothetical protein
BAA1790NC_0519	3.5031	1.60446	0.201613	2.50661	3.14424	0.0280409		Protein tyrosine phosphatase
BAA1790NC_0542	3.40695	1.8523	0.119923	13.1992	-2.22088	0.00120169		Signal transduction histidine kinase
BAA1790NC_0558	11.7256	7.13359	9.77701e-12	4.86059	4.81227	0.000126477		Outer membrane receptor protein, mostly Fe transport
BAA1790NC_0560	1.35856	-4.35662	0.0238552	0.754113	1.85725	0.436583		Hypothetical protein
BAA1790NC_0561	1.75158	5.22238	0.00858766	0.489777	-1.37708	0.752164		Putative transmembrane protein
BAA1790NC_0563	19.6774	6.04343	6.91116e-21	10.1726	2.66948	5.56477e-05		Acyl-CoA dehydrogenase	acetyl-Cofermentation to butyrate II; fatty acid beta-oxidation I; lysine fermentation to acetate and butyrate
BAA1790NC_0564	19.7443	3.73173	7.85105e-11	12.0634	2.56807	2.2199e-05		Acyl-CoA dehydrogenase	acetyl-Cofermentation to butyrate II; fatty acid beta-oxidation I; lysine fermentation to acetate and butyrate
BAA1790NC_0602	7.95905	1.9511	0.0124269	42.2566	6.42044	2.14311e-16	cysI	Sulfite reductase subunit beta (hemoprotein)
BAA1790NC_0603	2.71852	2.30952	0.0425398	9.30976	8.63211	3.29162e-13		Oxidoreductase
BAA1790NC_0606	9.81847	8.87252	5.19761e-11	7.25385	2.02485	0.0195273		Acetyl-CoA acetyltransferase	acetyl-Cofermentation to butyrate II; isoleucine degradation I; ketolysis; lysine fermentation to acetate and butyrate
BAA1790NC_0685	3.88083	2.5604	0.0119245	3.34939	-1.5437	0.296738		NADPH dependent quinone oxidoreductase
BAA1790NC_0697	39.0795	-2.16453	4.44344e-07	54.0571	-1.20429	0.189197		Putative DcaP-like protein
BAA1790NC_0722	4.87802	2.08062	0.0326584	3.21083	1.51503	0.39332	lolA	Outer-membrane lipoproteins carrier protein
BAA1790NC_0728	2.55534	6.64051	0.000155442	1.37814	1.83002	0.305459	wrbA-2	Multimeric flavodoxin
BAA1790NC_0733	9.38152	2.389	0.00807221	11.4135	1.14021	0.574161	ybeD	putative lipoate regulatory protein
BAA1790NC_0735	3.18333	1.2153	0.630657	3.13329	-3.12593	0.0198871		Hypothetical protein
BAA1790NC_0737	1.92457	-5.03979	0.00520801	1.20704	-1.88565	0.328416		Hypothetical protein
BAA1790NC_0740	31.7189	2.3687	3.02478e-08	17.931	1.25959	0.199257	gltA-2	Citrate synthase	glyoxylate cycle; mixed acid fermentation; respiration (anaerobic); superpathway of glyoxylate bypass and TCA; TCcycle I (prokaryotic); TCcycle III (helicobacter); TCcycle IV (2-oxoglutarate decarboxylase); TCcycle V (2-oxoglutarate:ferredoxin oxidoreductase); TCcycle VI (obligate autotrophs); TCcycle VIII (metazoan)
BAA1790NC_0767	15.7539	-1.72438	0.0130638	42.4976	-2.17953	6.49421e-06	rrmJ	23S rRNA (uridine(2552)-2'-O)-methyltransferase
BAA1790NC_0782	39.8287	1.02501	0.865722	30.8747	2.42264	1.03558e-06	pck	Phosphoenolpyruvate carboxykinase	gluconeogenesis I
BAA1790NC_0797	4.2881	1.61693	0.162182	6.12383	2.60524	0.00373849		Transglycosylase, Slt family
BAA1790NC_0806	2.59755	3.02418	0.0141448	0.511383	1.20977	0.843397		Nitroreductase
BAA1790NC_0820	6.89811	-2.04123	0.0183363	6.10332	-1.28283	0.42458	dapF	Diaminopimelate epimerase
BAA1790NC_0823	62.1821	2.30627	5.52494e-11	29.057	1.92015	0.000341066	fixA	Electron transfer flavoprotein subunit beta
BAA1790NC_0824	121.577	1.52903	0.00188995	61.9534	2.09302	1.67163e-08	fixB	Electron transfer flavoprotein subunit alpha
BAA1790NC_0847	4.51033	-2.42337	0.0375683	5.39667	-1.75504	0.0705919	hda	DnaA inactivator Hda, DnaA-like protein
BAA1790NC_0848	2.9933	-2.58584	0.0313165	4.58686	-1.49095	0.248818		Rhombosortase
BAA1790NC_0852	17.8835	-1.17358	0.427562	69.1538	-2.65396	7.28922e-09		RNA polymerase factor sigma-70
BAA1790NC_0875	4.18528	1.92593	0.0751194	6.16665	2.64607	0.00133933		7-carboxy-7-deazaguanine synthase	preQ0 biosynthesis
BAA1790NC_0878	3.36524	1.59955	0.224437	6.58716	6.00602	6.57757e-07	cysB	Transcriptional regulator CysB-like protein, LysR family
BAA1790NC_0879	1.20324	-1.42316	0.566734	4.30599	5.2348	1.71458e-05	cysA	Sulfate and thiosulfate import ATP-binding protein
BAA1790NC_0880	0.410315	-1.78116	0.519839	0.762307	7.99165	0.0210036	cysW	Sulfate ABC transporter membrane protein
BAA1790NC_0881	1.53561	-1.87515	0.378355	0.677789	7.46214	0.0403068	cysU	ABC-type sulfate transport system permease
BAA1790NC_0882	1.21014	-5.2032	0.032308	1.23866	2.01903	0.317604		Alpha/beta hydrolase
BAA1790NC_0883	5.13235	-7.90077	1.38625e-05	2.67286	5.84063	0.000820477	cysP	ABC-type sulfate transport system periplasmic protein
BAA1790NC_0892	5.84714	-2.08202	0.0352663	4.73667	1.03052	0.930545	lepB	Signal peptidase I
BAA1790NC_0896	1.71241	-4.42997	0.0161568	2.60814	1.52814	0.349641		Hypothetical protein
BAA1790NC_0908	2.4752	1.69501	0.238696	3.64204	-3.06682	0.0261902		Hypothetical protein
BAA1790NC_0909	11.2297	1.66139	0.0214599	14.9704	-2.74524	3.18712e-05	uvrB	Excinuclease ABC subunit B
BAA1790NC_0920	1.01331	1.06359	0.927123	1.33075	-4.45152	0.023018		Enoyl-(acyl-carrier-protein) reductase (FMN)
BAA1790NC_0924	1.16166	-2.38934	0.25466	2.64698	-2.82781	0.0481486		Hypothetical protein
BAA1790NC_0930	63.9635	2.25991	1.40329e-10	44.9177	1.04576	0.78804	slyD	FKBP-type peptidyl-prolyl cis-trans isomerase 2
BAA1790NC_0943	12.5844	-2.01386	0.00425449	5.79522	1.00093	0.997578		Zinc protease
BAA1790NC_0945	1.0012	-3.92818	0.052397	1.19321	-4.92295	0.0335399		Hypothetical protein
BAA1790NC_0966	2.17052	3.19523	0.0290531	4.1057	-3.54923	0.0017387		Putative phosphate ABC transporter
BAA1790NC_0967	1.78805	2.3082	0.192278	3.46632	-5.80448	0.000634842	pstC	Phosphate ABC transporter permease
BAA1790NC_0968	1.39543	2.1238	0.213282	4.26307	-3.74352	0.00220382	pstA	Phosphate ABC transporter permease
BAA1790NC_0969	2.76949	-1.05291	0.906947	6.22906	-3.13242	0.000445796	pstB	Phosphate transporter ATP-binding protein
BAA1790NC_0978	11.9614	1.2828	0.304686	5.08896	2.04574	0.0280827	dacA	D-alanyl-D-alanine carboxypeptidase
BAA1790NC_0983	7.74172	-1.19354	0.51659	13.4626	-2.33892	0.000448144		Transcriptional regulator, LysR family
BAA1790NC_1025	1.12062	4.0275	0.0287851	3.33264	-1.36838	0.448062		Pirin
BAA1790NC_1051	13.2469	-2.42815	0.00142001	9.0202	-1.28324	0.371703		Hypothetical protein
BAA1790NC_1064	2.41313	1.55047	0.330886	5.11127	-2.28146	0.0361241		Aminopeptidase N
BAA1790NC_1173	17.9492	-1.26938	0.223837	15.3181	2.35851	0.00011156	argG	Argininosuccinate synthase
BAA1790NC_1178	4.8793	-2.07503	0.036158	0.884267	1.76192	0.427141		Metal ion ABC transporter substrate-binding protein/surface antigen
BAA1790NC_1195	5.61213	2.58457	0.00685299	10.6512	-1.83341	0.0447283		IS6 family transposase
BAA1790NC_1201	20.6151	2.27076	0.000118155	34.0282	-1.9211	0.00277628	aacC1	Aminoglycoside N(3')-acetyltransferase I
BAA1790NC_1235	45.1817	2.03936	5.22932e-07	94.2413	-1.73454	9.08477e-08	clpB	Chaperone ATPase
BAA1790NC_1253	88.5271	3.06317	2.79123e-13	52.6993	1.58107	0.000254105	ahpC	Alkyl hydroperoxide reductase protein C
BAA1790NC_1264	2.67311	33.0559	5.67089e-08	3.97002	2.97634	0.00973811		Putative copper chaperone
BAA1790NC_1265	4.18165	12.3876	8.07394e-09	3.09658	1.82577	0.144298	copA	Cation transport ATPase
BAA1790NC_1268	0.864033	3.51983	0.0877216	32.1775	-2.17295	8.86868e-07		putative cysteine-rich protein
BAA1790NC_1283	3.22971	-2.60846	0.0311675	3.66839	-2.15898	0.0937092		Pyrroline-5-carboxylate reductase	proline biosynthesis I
BAA1790NC_1284	0.684042	-2.21669	0.315655	8.24523	-2.5314	0.00395433		Hypothetical protein
BAA1790NC_1291	0.0980542	-1.45647	0.829996	9.35124	-3.11583	1.38378e-05		Hypothetical protein
BAA1790NC_1299	3.891	-2.55356	0.0181894	3.80064	-1.22393	0.571112	yhbG	Lipopolysaccharide transporter, ATP-binding protein LptB
BAA1790NC_1308	1.6043	4.68042	0.00828709	2.92447	3.33621	0.0163258		Uncharacterized protein
BAA1790NC_1321	5.39198	-2.57382	0.00955677	10.675	-2.18805	0.00427403		Hypothetical protein
BAA1790NC_1334	4.02517	-1.35664	0.409847	3.16004	-7.5082	0.0376488		Acetyl/propionyl-CoA carboxylase, subunit alpha	conversion of succinate to propionate; fatty acid biosynthesis initiation I
BAA1790NC_1357	1.43113	1.02383	0.967287	2.32743	-3.38542	0.0223036		Hypothetical protein
BAA1790NC_1360	8.36232	-2.15999	0.00583816	22.0902	1.16922	0.420026	impD	Hemolysin-coregulated protein
BAA1790NC_1384	1.71999	-3.77649	0.0388544	11.2795	-2.3721	0.00104889		Putative hemolysin
BAA1790NC_1421	0.969702	7.91276	0.00520955	0.562627	1.03764	0.97282		Peptide synthase
BAA1790NC_1424	0.703182	6.46614	0.0419557	0.295975	1.00999	0.992668		Alkanal monooxygenase alpha chain
BAA1790NC_1461	0.315589	3.6995	0.263943	2.74984	5.32972	0.000340594		TesB-like acyl-CoA thioesterase 5
BAA1790NC_1462	9.19975	-1.42042	0.177265	94.2252	-3.36717	7.94102e-12		Indolepyruvate ferredoxin oxidoreductase
BAA1790NC_1467	2.44251	-4.64912	0.00595463	8.0811	-3.59849	0.003628		Acetyl-CoA carboxylase, carboxyl transferase subunit alpha	biotin-carboxyl carrier protein assembly; fatty acid biosynthesis initiation I
BAA1790NC_1468	1.34456	-9.04708	0.00243654	2.26811	-2.39162	0.0894799		Acyl-CoA dehydrogenase	acetyl-Cofermentation to butyrate II; fatty acid beta-oxidation I; lysine fermentation to acetate and butyrate
BAA1790NC_1469	3.42315	-1.45138	0.384596	8.70036	-2.4426	0.00354778		Transcriptional regulator, LiuX family
BAA1790NC_1470	1.66426	-1.74594	0.328169	6.79809	-3.46445	0.00307611	fadK	Acetoacetyl-CoA synthetase (leucine)
BAA1790NC_1481	1.24045	1.29926	0.68874	9.18957	-2.26508	0.0133655		Hypothetical protein
BAA1790NC_1497	1.23278	1.34064	0.665501	2.08324	8.3025	0.00148972		Amino acid ABC transporter periplasmic protein
BAA1790NC_1529	1.23985	-2.89276	0.121738	1.35022	-4.11147	0.0264106		Hypothetical protein
BAA1790NC_1535	2.24424	1.41926	0.488416	1.6001	-3.72716	0.0355573		Mobile element protein
BAA1790NC_1537	6.65793	-8.43425	1.04665e-06	4.38373	17.877	9.88576e-09	tauA	Taurine ABC transporter substrate-binding protein
BAA1790NC_1538	1.98253	-7.73143	0.00132816	5.45889	5.01216	1.75006e-05	tauB	ABC-type taurine transport system, ATPase component
BAA1790NC_1539	1.20723	-4.90863	0.0198657	1.53938	10.6903	0.000942	ybaN	Nitrate/sulfonate/bicarbonate ABC transporter permease
BAA1790NC_1540	2.9699	1.50807	0.326951	8.64882	5.63588	2.43626e-08	tauD	Taurine dioxygenase	taurine degradation IV
BAA1790NC_1549	0.520622	7.21237	0.0352425	0.0845047	3.29154	0.57928		Arsenical-resistance protein ACR3
BAA1790NC_1557	18.8376	-1.74537	0.0106839	5.67296	-2.0904	0.0251978	ansB	L-asparaginase
BAA1790NC_1562	3.28871	-4.87326	0.00410038	5.59753	-4.59102	0.000205616		AraC family transcriptional regulator
BAA1790NC_1583	2.40718	-2.11158	0.123747	6.35245	-2.08016	0.0190593	gltI	Glutamate/Aspartate periplasmic binding protein
BAA1790NC_1601	0.268503	-1.04641	0.969737	2.03816	-4.51676	0.00765322		Hypothetical protein
BAA1790NC_1602	0.717789	4.97222	0.0592034	2.99396	-2.80691	0.0410524		DMT family permease
BAA1790NC_1618	1.72017	1.4484	0.51755	2.98858	-2.4429	0.0486283		Putative suppressor of F exclusion of phage T7 (FxsA)
BAA1790NC_1621	17.5858	-1.05492	0.785873	16.1426	2.58	0.000158095	metK	S-adenosylmethionine synthetase
BAA1790NC_1627	1.37725	1.05696	0.924063	3.0587	-3.69678	0.0143014		Hypothetical protein
BAA1790NC_1628	1.55693	-1.08981	0.881866	2.54182	3.72997	0.0159604	trmA	tRNA (uracil(54)-C5)-methyltransferase / tmRNA (uracil(341)-C5)-methyltransferase
BAA1790NC_1630	54.3761	-2.39057	4.15532e-09	161.442	-14.2871	7.00917e-77	putA-1	Bifunctional proline dehydrogenase/pyrroline-5-carboxylate dehydrogenase	proline degradation; proline to cytochrome bo oxidase electron transfer
BAA1790NC_1632	16.5359	-2.26103	0.000106796	6.80196	-4.16207	1.35566e-05	putP	Na+/proline symporter
BAA1790NC_1637	5.1023	1.47703	0.216172	5.22628	-2.051	0.0296454		Efflux ABC transporter, permease/ATP-binding protein
BAA1790NC_1647	2.53726	4.23772	0.0019799	2.42945	-1.90152	0.174327		Hypothetical protein
BAA1790NC_1662	2.03976	-3.72842	0.0238649	0.704527	2.22364	0.387201	pilZ	Tfp pilus assembly protein PilZ
BAA1790NC_1677	6.3076	1.59769	0.206789	9.1968	-2.19188	0.00538936		Hypothetical protein
BAA1790NC_1703	0.0534656	2.10082	0.7286	1.49355	-3.72067	0.0487477		Hypothetical protein
BAA1790NC_1757	35.4341	-1.18023	0.27988	13.9279	2.40693	0.00188479	hupB	Nucleoid DNA-binding protein
BAA1790NC_1763	5.30596	2.26427	0.00629229	4.76401	-1.31631	0.440903		Protein kinase
BAA1790NC_1773	7.61998	-1.07871	0.794579	23.3505	2.43956	1.34232e-06		Putative ferric siderophore receptor protein
BAA1790NC_1775	1.48315	-1.11096	0.876533	4.54524	2.03814	0.0296538		Iron-regulated membrane protein
BAA1790NC_1778	1.45829	-1.10649	0.863379	19.5349	-2.01755	0.000296836		CbbY family protein
BAA1790NC_1785	10.8533	-1.09629	0.704173	11.8438	3.39027	1.40282e-06	aroF	2-keto-3-deoxy-D-arabino-heptulosonate-7- phosphate synthase I alpha
BAA1790NC_1786	2.4599	-2.46272	0.0569498	2.06708	4.13499	0.0174414		Putative sulfate permease
BAA1790NC_1807	0.378796	-1.54531	0.663078	8.62825	-3.72534	6.88796e-05		Hypothetical protein
BAA1790NC_1810	1.72091	18.151	0.000184148	1.38852	17.7213	0.00029549	yafE	UbiE/COQ5 methyltransferase
BAA1790NC_1812	5.20608	1.27172	0.451213	4.53786	2.02695	0.0292848	metB	O-succinylhomoserine sulfhydrylase
BAA1790NC_1819	0.504249	-1.31924	0.742319	55.0141	-3.69679	2.93028e-09		Hypothetical protein
BAA1790NC_1825	4.85783	-1.05785	0.877008	3.13422	2.25488	0.0410058	prmB	N5-glutamine S-adenosyl-L-methionine-dependent methyltransferase
BAA1790NC_1829	0.79772	1.04235	0.95723	5.05841	-2.75155	0.00407873		Putative transcriptional regulator, ArsR family
BAA1790NC_1831	0.53094	-1.02068	0.985201	3.79965	-3.22275	0.00374294		Pyruvate/2-oxoglutarate dehydrogenase complex, dehydrogenase (E1) component, alpha subunit	pyruvate decarboxylation to acetyl CoA; pyruvate fermentation to acetate and lactate I; pyruvate fermentation to acetate II; respiration (anaerobic)
BAA1790NC_1832	0.162958	1.41653	0.82195	3.67935	-2.53275	0.0437883		Acetoin dehydrogenase E1 component beta-subunit	acetoin degradation
BAA1790NC_1833	0.103493	-1.48331	0.820458	5.14718	-2.23863	0.0197254		Pyruvate/2-oxoglutarate dehydrogenase complex, dihydrolipoamide acyltransferase (E2) component
BAA1790NC_1867	4.47511	-1.15113	0.703123	11.3328	-2.07703	0.010568		D-beta-hydroxybutyrate permease
BAA1790NC_1970	2.11037	-1.63994	0.348278	1.85251	3.49119	0.0339083		Hypothetical protein
BAA1790NC_1982	1.15502	9.51948	0.000955377	0.333653	1.31953	0.791407		Hypothetical protein
BAA1790NC_1983	1.09374	5.57462	0.021258	0.0516232	1.09232	0.967171		Carboxymuconolactone decarboxylase	aromatic compounds degradation vibeta-ketoadipate; protocatechuate degradation II (ortho-cleavage pathway)
BAA1790NC_2011	2.01634	-3.29855	0.0413931	0.969963	1.27196	0.734068		Hypothetical protein
BAA1790NC_2013	2.75782	-1.81913	0.181507	1.292	5.05849	0.0408212	tpsB	Channel-forming transporter/cytolysins activator of family
BAA1790NC_2027	0.418338	1.86836	0.571576	1.80773	-3.66308	0.0231535		Putative intracellular protease/amidase	acrylonitrile degradation I; indole-3-acetate biosynthesis III (bacteria); indole-3-acetate biosynthesis IV (bacteria)
BAA1790NC_2028	1.00806	2.63989	0.219592	1.18393	-4.01628	0.0381709	merR	Transcriptional regulator
BAA1790NC_2033	1.37896	13.0586	0.00102116	1.83683	12.9689	0.000277178		Lipase
BAA1790NC_2065	0.52013	-1.20147	0.833963	2.64482	-4.87753	0.00557455		Beta-ketoadipate enol-lactone hydrolase	aromatic compounds degradation vibeta-ketoadipate; catechol degradation III (ortho-cleavage pathway); catechol degradation to beta-ketoadipate; protocatechuate degradation II (ortho-cleavage pathway)
BAA1790NC_2125	4.16882	1.48262	0.272926	6.39767	-2.06713	0.0154083	clpS	ATP-dependent Clp protease adaptor protein ClpS
BAA1790NC_2132	1.10213	-4.37732	0.0474019	0.494449	-1.27855	0.80649	ktrA	K+ transport system, NAD-binding component
BAA1790NC_2141	4.2304	-5.30142	0.000829316	23.9884	-2.13431	1.22211e-05	cydA	Cytochrome d terminal oxidase, polypeptide subunit I
BAA1790NC_2142	1.29894	-7.95042	0.00332498	8.93114	-1.98826	0.00749755	cydB	Cytochrome bd-type quinol oxidase, subunit 2	NADH to cytochrome bd oxidase electron transfer; succinate to cytochrome bd oxidase electron transfer
BAA1790NC_2145	0.827339	2.07392	0.399301	5.02272	-5.839	0.0179135		Histone acetyltransferase HPA2
BAA1790NC_2150	3.55859	-1.43729	0.323707	56.8996	-2.33994	0.000220549		Hypothetical protein
BAA1790NC_2156	9.70561	2.2935	0.00331807	5.68945	1.71237	0.129013	ydhD	Glutaredoxin-like protein
BAA1790NC_2167	3.47865	-1.662	0.249606	2.16034	3.14677	0.022447	fruA	Phosphotransferase PTS system, fructose-specific IIC component
BAA1790NC_2186	3.29535	1.25508	0.545613	8.28564	-4.25148	7.91507e-06	hslR	Ribosome-associated heat shock protein
BAA1790NC_2196	7.03518	-2.77247	0.0014676	8.12768	1.36526	0.248567	dxr	1-deoxy-D-xylulose 5-phosphate reductoisomerase
BAA1790NC_2198	12.0121	-1.23544	0.348417	7.40512	2.06008	0.0256453	ispU	Undecaprenyl diphosphate synthase
BAA1790NC_2200	7.98595	-2.53497	0.00328264	4.30775	1.38271	0.341916	pyrH	Uridylate kinase	superpathway of pyrimidine deoxyribonucleotides de novo biosynthesis; superpathway of pyrimidine nucleobases salvage; superpathway of pyrimidine ribonucleotides de novo biosynthesis; UTP and CTP de novo biosynthesis
BAA1790NC_2202	1.33739	-5.37472	0.0244668	1.22769	-1.11491	0.868608	glnL	Signal transduction histidine kinase, nitrogen specific
BAA1790NC_2214	5.40834	1.31177	0.407663	10.4382	-2.97161	8.42003e-05		UDP-glucose 4-epimerase	UDP-D-galactose biosynthesis
BAA1790NC_2215	6.90057	1.3018	0.429684	15.828	-2.35241	0.000160817	yheN	tRNA 5-methylaminomethyl-2-thiouridine synthase subunit
BAA1790NC_2259	2.17175	3.00833	0.0214093	5.68558	-2.29652	0.0188607		Hypothetical protein
BAA1790NC_2288	0.251618	1.29749	0.83372	1.89923	-3.97973	0.0170135		Thioesterase
BAA1790NC_2344	6.49196	2.73774	0.000730271	7.21433	-1.20005	0.550805		RNA-binding protein Hfq
BAA1790NC_2360	2.90828	-5.79924	0.00493181	0.41962	3.585	0.240163	lpxH	UDP-2,3-diacylglucosamine hydrolase
BAA1790NC_2362	0.711823	2.85258	0.245424	1.23527	5.96171	0.0236424	nfnB	Dihydropteridine reductase
BAA1790NC_2365	2.57027	-1.53913	0.426279	5.37879	-2.4739	0.010396	miaA	tRNA dimethylallyltransferase
BAA1790NC_2371	0.69293	-2.05726	0.376899	2.15382	-2.87611	0.0385873	rsuA	16S rRNA uridine-516 pseudouridylate synthase
BAA1790NC_2389	1.87597	1.19204	0.782552	8.34826	-8.11657	1.10383e-08	kdpD	Osmosensitive K+ channel histidine kinase
BAA1790NC_2390	1.55197	-2.18149	0.174617	4.45413	-3.41656	0.00267122	kdpC	Potassium-transporting ATPase subunit C
BAA1790NC_2391	3.59577	-3.14998	0.0165861	31.7338	-8.46786	5.22848e-24	kdpB	Potassium-transporting ATPase subunit B
BAA1790NC_2392	2.80108	-3.81888	0.00982644	20.7378	-5.76596	2.56823e-14	kdpA	Potassium-transporting ATPase subunit A
BAA1790NC_2396	1.25596	-1.43673	0.566411	3.77573	-2.4165	0.0425586	thiF	Molybdopterin-synthase adenylyltransferase
BAA1790NC_2398	0.535751	-1.67274	0.543748	15.0701	-3.71982	1.35312e-07		Acyl-CoA synthetase (AMP-forming)/AMP-acid ligase
BAA1790NC_2399	1.02583	-1.66869	0.461607	9.39581	-3.81458	3.22351e-05		Acyl-CoA dehydrogenase	acetyl-Cofermentation to butyrate II; fatty acid beta-oxidation I; lysine fermentation to acetate and butyrate
BAA1790NC_2410	2.35711	6.27457	0.000325103	0.520454	1.179	0.843954	yhbW	Luciferase-like monooxygenase
BAA1790NC_2426	216.792	1.50143	0.00437707	139.72	2.02391	2.43011e-05	rplI	50S ribosomal protein L9
BAA1790NC_2445	2.59365	1.1844	0.699939	22.4374	-3.07186	2.13229e-05		Hypothetical protein
BAA1790NC_2450	1.90086	1.82888	0.233111	4.03251	-2.30635	0.0281623		L-sorbosone dehydrogenase	2-keto-L-gulonate biosynthesis; L-ascorbate biosynthesis III
BAA1790NC_2457	0.832492	-1.93491	0.426061	10.7985	-3.1642	4.28353e-05	ybjL	Putative transport protein
BAA1790NC_2458	0.161338	1.51355	0.787795	7.42257	-2.26413	0.00630848		L-aspartate-beta-decarboxylase
BAA1790NC_2505	2.21744	1.71937	0.22722	5.61659	-2.42632	0.0174232	cvpA	Putative membrane protein required for colicin V production (CvpA)
BAA1790NC_2516	8.68641	2	0.00663304	11.529	-2	0.00674448	rpoH	RNA polymerase sigma factor RpoH
BAA1790NC_2540	1.95759	-2.69948	0.0771317	8.3481	-2.07205	0.0384047		Protein co-occuring with molybdenum cofactor biosynthesis protein B
BAA1790NC_2543	0.697553	8.64953	0.015392	Not transcribed			yaeB	tRNA (adenine(37)-N6)-methyltransferase
BAA1790NC_2544	4.96354	1.99768	0.0254986	6.81618	8.0048	1.14822e-08		Flavodoxin reductase (ferredoxin-NADPH reductase) family protein 1
BAA1790NC_2553	0.732214	6.982	0.0160915	0.304131	2.96455	0.36752	hisJ	Amino acid ABC transporter periplasmic protein
BAA1790NC_2554	1.8779	5.41552	0.0202615	0.607538	1.57976	0.567793	yhjC	putative transcription regulator protein of MDR efflux pump cluster
BAA1790NC_2556	0.746651	5.30441	0.0429865	0.462819	3.54459	0.25331		RND efflux system, cation/multidrug efflux pump
BAA1790NC_2579	1.14622	-3.1204	0.143853	1.36179	-5.03987	0.0328682		Outer membrane protein W
BAA1790NC_2627	2.82369	-1.23846	0.642607	9.11483	-2.0132	0.0162336		Hypothetical protein
BAA1790NC_2628	3.79211	-2.21456	0.0765747	10.6624	-2.657	0.0113738		Hypothetical protein
BAA1790NC_2651	5.44546	-2.13326	0.0373297	5.28851	-1.73181	0.107943		Hypothetical protein
BAA1790NC_2660	170.171	2.27674	2.75771e-15	207.648	-1.55469	6.75267e-06	lon	ATP-dependent Lon protease
BAA1790NC_2683	6.28259	1.79276	0.0483196	17.5909	2.15847	0.00041353	aceA	Isocitrate lyase	glyoxylate cycle
BAA1790NC_2686	8.90498	-2.63644	0.00719662	2.90501	-1.46636	0.400708		H+/citrate symporter
BAA1790NC_2689	13.608	-1.69155	0.0168432	14.7349	3.13016	1.99738e-08	cysN	Sulfate adenylate transferase GTPase subunit 1
BAA1790NC_2690	15.302	-1.00368	0.987625	17.3239	2.66597	5.03905e-06	cysD	Sulfate adenylyltransferase subunit 2
BAA1790NC_2712	13.6139	3.41321	6.41822e-08	4.84639	-1.31299	0.446115	gntY	Thioredoxin-like protein
BAA1790NC_2716	0.356347	1.29652	0.797685	5.99742	-2.11815	0.0145611		Hypothetical protein
BAA1790NC_2749	1.99318	3.21074	0.0267491	0.231334	1.21845	0.865383	pgaD-2	Biofilm synthesis auxiliary protein PgaD
BAA1790NC_2760	7.38451	-3.15471	0.000544757	4.98212	-3.51247	0.000976037	betT-5	Choline transport protein BetT
BAA1790NC_2761	5.40361	-2.9539	0.00362794	0.346605	-1.12226	0.912355	betI	Transcriptional regulator BetI
BAA1790NC_2763	7.42699	-3.13682	0.000267394	2.06519	1.04389	0.928128	betA	Choline dehydrogenase	choline degradation I; glycine betaine biosynthesis I (Gram-negative bacteria); glycine betaine biosynthesis II (Gram-positive bacteria)
BAA1790NC_2766	1.66162	-1.28891	0.665025	2.24579	22.9262	4.89853e-06	mmuM	Putative homocysteine S-methyltransferase family protein
BAA1790NC_2767	1.1484	-1.6503	0.485993	1.61698	6.3432	0.00621678	ydgI	Arginine/ornithine antiporter
BAA1790NC_2783	3.37444	-2.468	0.0319716	3.52469	-2.50688	0.0262921		DNA-methyltransferase
BAA1790NC_2800	5.24927	1.83895	0.123288	4.71461	-2.03956	0.0382939	fur	Fe2+/Zn2+ uptake regulation protein
BAA1790NC_2807	8.31054	-1.19038	0.501814	5.75395	-2.55916	0.0106177	argB	Acetylglutamate kinase	arginine biosynthesis I (viL-ornithine); arginine biosynthesis II (acetyl cycle); arginine biosynthesis IV (archaebacteria); ornithine biosynthesis
BAA1790NC_2808	3.84431	1.33099	0.417113	5.63602	-2.19807	0.0236461		Phosphomannomutase	GDP-mannose biosynthesis
BAA1790NC_2809	3.30317	1.06449	0.891053	1.60744	4.52432	0.0192604	dut	Deoxyuridine 5'-triphosphate nucleotidohydrolase
BAA1790NC_2815	28.904	-2.03619	0.000420964	17.7787	-1.242	0.242027	minD	Septum site-determining protein
BAA1790NC_2827	1.30725	2.39358	0.153762	1.3924	-4.02027	0.0378011		Arginyl-tRNA-protein transferase
BAA1790NC_2837	16.1392	-2.31692	5.08735e-05	21.6159	-1.06801	0.715501	hemJ	Protoporphyrinogen IX oxidase	chlorophyllide biosynthesis I (aerobic, light-dependent); chlorophyllide biosynthesis II (anaerobic); chlorophyllide biosynthesis III (aerobic, light independent); heme biosynthesis from uroporphyrinogen-III I (aerobic); superpathay of heme biosynthesis from glutamate; superpathway of heme biosynthesis from glycine; superpathway of heme biosynthesis from uroporphyrinogen-III
BAA1790NC_2859	3.0492	1.12302	0.805635	5.10565	-2.44514	0.00887038		DNA primase
BAA1790NC_2864	24.1313	-2.32352	0.0006446	7.43359	-1.35898	0.325782	ispE	4-diphosphocytidyl-2-C-methyl-D-erythritol kinase	methylerythritol phosphate pathway
BAA1790NC_2878	7.63998	-2.332	0.00584161	7.54666	-1.31251	0.326627	ygaU	LysM domain/BON superfamily protein
BAA1790NC_2892	4.01957	-2.61171	0.0274798	3.79564	-1.23109	0.641359	bioA	Adenosylmethionine-8-amino-7-oxononanoate aminotransferase
BAA1790NC_2898	14.9984	1.15751	0.514704	37.2096	-2.4061	5.94341e-07	bfr-2	Bacterioferritin (cytochrome b1)
BAA1790NC_2908	1.38624	3.7403	0.0370208	0.589744	2.05282	0.421627	dusC	tRNA-dihydrouridine synthase
BAA1790NC_2918	2.47375	1.01586	0.97162	6.36793	-2.68	0.00289651	apbC	(4Fe-4S) cluster assembly scaffold protein ApbC
BAA1790NC_2931	3.52937	3.13177	0.0102937	1.16776	-1.27598	0.710705		Hypothetical protein
BAA1790NC_2952	12.4621	1.07342	0.782811	7.12175	-2.02068	0.022124	rstA	Transcriptional regulatory protein
BAA1790NC_2981	2.31468	6.57405	0.000822009	3.05976	2.09981	0.0812872	rutF	NADH-FMN oxidoreductase
BAA1790NC_2982	10.1652	14.3972	1.74619e-11	9.32919	5.24014	8.00242e-09	metE	5-methyl-tetrahydropteroyltriglutamate-- homocysteine methyltransferase	S-adenosyl-L-methionine cycle I; S-adenosyl-L-methionine cycle II; aspartate superpathway; homoserine and methionine biosynthesis; methionine biosynthesis I; methionine biosynthesis III; superpathway of lysine, threonine and methionine biosynthesis I; superpathway of methionine biosynthesis (by sulfhydrylation); superpathway of methionine biosynthesis (transsulfuration)
BAA1790NC_2983	4.82204	12.8947	2.13571e-07	6.03872	12.4307	1.04464e-07		Hypothetical protein
BAA1790NC_2996	0.4031	1.1176	0.903975	1.23997	-4.3414	0.0348523	yfdE	L-carnitine dehydratase/bile acid-inducible protein F
BAA1790NC_2998	1.5175	10.4792	0.000535474	5.16574	-2.4902	0.00645031		Acyl-CoA dehydrogenase	acetyl-Cofermentation to butyrate II; fatty acid beta-oxidation I; lysine fermentation to acetate and butyrate
BAA1790NC_3013	3.16631	-1.30439	0.529926	8.4096	-3.10993	0.000206243		Hypothetical protein
BAA1790NC_3026	1.06396	1.52315	0.556211	1.23542	-4.22181	0.0481508		Long-chain fatty acid ABC transporter
BAA1790NC_3042	1.6522	3.52878	0.0195106	8.00226	-1.04086	0.890855	yfiA	Ribosome hibernation promoting factor Hpf
BAA1790NC_3049	6.22302	2.35481	0.00832306	3.46278	-1.58759	0.228285	mlaA	Surface lipoprotein
BAA1790NC_3055	11.667	4.4091	1.02413e-09	9.44682	7.67556	7.80099e-09	osmC	Organic hydroperoxide resistance protein
BAA1790NC_3065	8.79897	2.8806	2.89561e-05	16.0853	1.10541	0.718916	ppx	Exopolyphosphatase
BAA1790NC_3101	16.6604	2.27144	0.00018733	53.259	1.54721	0.00166313	rsfA	Ribosomal silencing factor
BAA1790NC_3126	71.9478	2.33171	4.26418e-12	32.7072	2.91143	2.10789e-11	ilvC	Ketol-acid reductoisomerase	isoleucine biosynthesis I; isoleucine biosynthesis I (from threonine); superpathway of leucine, valine, and isoleucine biosynthesis; valine biosynthesis
BAA1790NC_3127	25.1063	1.54999	0.0110142	14.6405	2.12423	0.00105091	ilvH	Acetolactate synthase 3 regulatory subunit	isoleucine biosynthesis I; isoleucine biosynthesis I (from threonine); superpathway of leucine, valine, and isoleucine biosynthesis; valine biosynthesis
BAA1790NC_3128	27.2763	2.36308	2.69863e-06	29.9353	2.82445	3.08835e-09	ilvI	Acetolactate synthase 3 catalytic subunit
BAA1790NC_3140	11.4792	3.08984	6.6278e-06	8.41246	-1.36659	0.252078	argR	Rhodanese-related sulfurtransferase
BAA1790NC_3144	2.92805	-6.77133	0.000714772	1.85224	1.40325	0.597192		Excinuclease ATPase subunit
BAA1790NC_3145	3.75464	-5.93555	0.000989627	1.05425	1.41196	0.626162	fabF	3-oxoacyl-(acyl carrier protein) synthase II
BAA1790NC_3146	2.35815	-3.74176	0.0111288	1.01062	-1.06636	0.926558		3-ketoacyl-ACP reductase	8-amino-7-oxononanoate biosynthesis I; biotin biosynthesis I; fatty acid elongation -- saturated; stearate biosynthesis II (bacteriand plants)
BAA1790NC_3151	1.58518	-3.5324	0.0437421	1.21792	1.07011	0.923446		Exporter
BAA1790NC_3161	1.37138	-1.56582	0.554305	0.962745	5.73395	0.0315231		1-acyl-sn-glycerol-3-phosphate acyltransferase	CDP-diacylglycerol biosynthesis I; CDP-diacylglycerol biosynthesis II; phosphatidylglycerol biosynthesis I (plastidic); phosphatidylglycerol biosynthesis II (non-plastidic); phospholipid biosynthesis I; superpathway phosphatidate biosynthesis (yeast)
BAA1790NC_3172	6.2001	2.93233	0.00224365	3.62621	1.88957	0.154735	yfhJ	Protein IscX, believed to be involved in assembly of clusters Fe-S
BAA1790NC_3179	7.56445	2.18935	0.00460713	9.32641	-1.1003	0.718698		Gamma-glutamyl phosphate reductase	proline biosynthesis I
BAA1790NC_3181	3.36446	-3.16671	0.0139273	2.20909	-1.07312	0.883736	idnK	Gluconokinase
BAA1790NC_3204	0.516709	-1.46435	0.668334	1.85437	-4.89319	0.0134528		Putative phosphatase putative alkaline phosphatase
BAA1790NC_3214	5.31079	2.23857	0.0101774	6.02542	2.79062	0.00159853		Biopolymer transport protein
BAA1790NC_3215	1.45742	4.79989	0.0106249	0.595855	4.3256	0.101852		putative TonB-dependent receptor
BAA1790NC_3218	8.32524	-1.09696	0.766247	13.5388	-3.78908	3.82314e-07		NAD-dependent aldehyde dehydrogenase	aromatic biogenic amine degradation (bacteria); ethanol degradation II; L-lactaldehyde degradation (aerobic); octane oxidation; phenylethylamine degradation I; superpathway of phenylethylamine degradation
BAA1790NC_3220	55.384	-2.25384	0.000845963	28.1578	-1.10376	0.705094	rpmG	50S ribosomal protein L33
BAA1790NC_3222	4.11632	-1.38174	0.363137	17.4735	-2.53301	0.000129629		Hypothetical protein
BAA1790NC_3240	8.92419	1.84049	0.0302553	12.4294	2.77817	2.0976e-05	usg	Aspartate-semialdehyde dehydrogenase	aspartate superpathway; homoserine and methionine biosynthesis; homoserine biosynthesis; isoleucine biosynthesis I; lysine biosynthesis I; superpathway of lysine, threonine and methionine biosynthesis I; superpathway of methionine biosynthesis (by sulfhydrylation); superpathway of methionine biosynthesis (transsulfuration); threonine biosynthesis
BAA1790NC_3249	15.9565	5.44891	8.87268e-08	7.08538	2.59187	0.000620157	leuB	3-isopropylmalate dehydrogenase	leucine biosynthesis; superpathway of leucine, valine, and isoleucine biosynthesis
BAA1790NC_3250	10.1109	2.98237	2.12751e-05	12.6649	2.24363	0.00159767		Hypothetical protein
BAA1790NC_3251	3.37913	8.76795	2.59513e-06	10.1269	11.6219	3.55357e-14	leuD	Isopropylmalate isomerase small subunit	leucine biosynthesis; superpathway of leucine, valine, and isoleucine biosynthesis
BAA1790NC_3252	21.5794	12.7325	8.36867e-24	32.1334	10.5275	4.58214e-30	leuC	Isopropylmalate isomerase large subunit	leucine biosynthesis; superpathway of leucine, valine, and isoleucine biosynthesis
BAA1790NC_3258	7.38499	2.47017	0.00280755	10.6125	-1.22709	0.378509	nudH	Adenosine (5')-pentaphospho-(5'')-adenosine pyrophosphohydrolase
BAA1790NC_3269	6.58432	-2.05564	0.0493352	2.4264	1.81915	0.208098		Long-chain-acyl-CoA synthetase	2-methylcitrate cycle II; fatty acid beta-oxidation I; fatty acid activation; octane oxidation
BAA1790NC_3277	0.369426	1.26378	0.803196	1.25818	4.11287	0.0320365		Acyl-CoA dehydrogenase	acetyl-Cofermentation to butyrate II; fatty acid beta-oxidation I; lysine fermentation to acetate and butyrate
BAA1790NC_3280	4.22546	30.8937	1.24305e-09	1.23364	18.0631	0.000273135	rpmE-2	50S ribosomal protein L31
BAA1790NC_3290	2.28628	3.29424	0.0166637	1.80247	-1.00233	0.996461	murI	Glutamate racemase
BAA1790NC_3292	29.2577	3.12593	3.54931e-11	13.156	2.35684	0.000124572		Electron transfer flavoprotein-ubiquinone oxidoreductase
BAA1790NC_3344	5.28643	2.11519	0.0174993	1.99425	1.07429	0.890159	ppnP	Nucleoside phosphorylase
BAA1790NC_3347	5.3271	2.11522	0.0393375	4.64438	1.29503	0.450631	yqgE	Uncharacterized protein
BAA1790NC_3349	1.94639	4.25476	0.0185002	0.4646	2.52771	0.317758	ydhJ	Tetrapartite efflux system, membrane fusion component FusE-like protein
BAA1790NC_3357	4.40912	2.56669	0.00634878	1.65516	-1.78549	0.307672	uvrC	Excinuclease ABC subunit C
BAA1790NC_3359	32.9602	4.28818	3.50836e-18	28.4336	1.5623	0.00585846	fadB	Enoyl-CoA hydratase
BAA1790NC_3360	18.1792	6.05664	3.53791e-16	18.2311	1.1232	0.596319	fadA	3-ketoacyl-CoA thiolase	fatty acid beta-oxidation I
BAA1790NC_3366	4.88805	2.98394	0.000831237	2.4117	-1.19135	0.713365		2-hydroxychromene-2-carboxylate isomerase/DsbA-like thioredoxin domain
BAA1790NC_3369	14.2522	1.9197	0.000879723	4.99733	-2.0983	0.0472461	htpG	Heat shock protein 90
BAA1790NC_3371	20.1416	-8.03821	9.51468e-11	38.2545	-2.07018	3.68628e-05	ompW	Putative outer membrane protein W
BAA1790NC_3430	1.31087	4.11855	0.0475012	0.918516	-2.12745	0.289737	pilS	Sensor protein
BAA1790NC_3490	2.23553	6.15272	0.000214131	1.59006	6.66968	0.0038621	ycfQ	Transcriptional regulator, AcrR family
BAA1790NC_3491	10.0882	28.0558	2.71093e-18	2.76211	11.4255	1.69912e-05	opdE	Transcription regulatory protein OpdE
BAA1790NC_3492	0.938841	4.69948	0.0406472	0.285674	2.01822	0.524879		Transcriptional regulator, AraC family
BAA1790NC_3513	2.7842	2.97182	0.0102595	2.68486	-1.09416	0.839216		Cell division protein
BAA1790NC_3529	2.53436	-2.72368	0.0456847	4.33464	-2.19081	0.0504707		ParA-like protein
BAA1790NC_3549	0.176733	1.39063	0.804633	31.2657	-2.97403	3.1909e-07		Acyl-CoA synthetase, (AMP-forming)/AMP-acid ligase
BAA1790NC_3550	0.229503	1.07282	0.954503	38.7951	-2.74854	2.3313e-05		3-hydroxyisobutyrate dehydrogenase	valine degradation I
BAA1790NC_3560	3.8883	15.3989	1.51471e-07	0.522004	2.68209	0.357095		Outer membrane receptor protein, mostly Fe transport
BAA1790NC_3576	14.6815	1.02276	0.929484	3.85634	-2.22091	0.0488748	lldD	L-lactate dehydrogenase
BAA1790NC_3577	6.80598	-1.68712	0.0972333	1.76925	-4.56388	0.0142653	lldR	Transcriptional regulator
BAA1790NC_3578	22.1469	-1.32564	0.160905	3.77007	-3.47007	0.00353466	yghK	L-lactate permease
BAA1790NC_3592	4.39456	-2.06786	0.0470905	2.11356	-1.22968	0.677735	wzx	O-antigen flippase Wzx
BAA1790NC_3594	7.7311	-2.47886	0.00917796	4.27936	-1.13505	0.74249		UDP-2-acetamido-3-amino-2,3-dideoxy-D- glucuronic acid acetyltransferase
BAA1790NC_3620	0.301632	-1.90665	0.528459	0.729992	5.17662	0.0438782	ssuD	Alkanesulfonate monooxygenase
BAA1790NC_3625	0.411222	1.53797	0.670198	5.67085	64.3201	8.58615e-11		Tellurite resistance protein
BAA1790NC_3643	12.4257	3.79347	4.05727e-09	8.79741	-1.19172	0.477854	grpE	Heat shock protein
BAA1790NC_3644	238.063	2.38323	5.62288e-11	85.0887	-1.20751	0.0957883	dnaK	Molecular chaperone DnaK
